# ASTROGLIOSIS AND NEUROINFLAMMATION UNDERLIE SCOLIOSIS UPON CILIA DYSFUNCTION

**DOI:** 10.1101/2024.02.22.581530

**Authors:** Morgane Djebar, Isabelle Anselme, Guillaume Pezeron, Pierre-Luc Bardet, Yasmine Cantaut-Belarif, Alexis Eschstruth, Diego López Santos, Hélène Le Ribeuz, Arnim Jenett, Hanane Khoury, Joelle Véziers, Caroline Parmentier, Aurélie Hirschler, Christine Carapito, Ruxandra Bachmann-Gagescu, Sylvie Schneider-Maunoury, Christine Vesque

## Abstract

Cilia defects lead to scoliosis in zebrafish, but the underlying pathogenic mechanisms are poorly understood and may diverge depending on the mutated gene. Here, we dissected the mechanisms of scoliosis onset in a zebrafish mutant for the *rpgrip1l* gene encoding a ciliary transition zone protein. *rpgrip1l* mutant fish developed scoliosis with near-total penetrance but asynchronous onset in juveniles. Taking advantage of this asynchrony, we found that curvature onset was preceded by ventricle dilations and was concomitant to the perturbation of Reissner fiber polymerization and to the loss of multiciliated tufts around the subcommissural organ. Rescue experiments showed that Rpgrip1l was exclusively required in *foxj1a*-expressing cells to prevent axis curvature. Genetic interactions investigations ruled out Urp1/2 levels as a main driver of scoliosis in *rpgrip1* mutants. Transcriptomic and proteomic studies identified neuroinflammation associated with increased Annexin levels as a potential mechanism of scoliosis development in *rpgrip1l* juveniles. Investigating the cell types associated with *annexin2* over-expression, we uncovered astrogliosis, arising in glial cells surrounding the diencephalic and rhombencephalic ventricles just before scoliosis onset and increasing with time in severity. Anti-inflammatory drug treatment reduced scoliosis penetrance and severity and this correlated with reduced astrogliosis and macrophage/microglia enrichment around the diencephalic ventricle. Mutation of the *cep290* gene encoding another transition zone protein also associated astrogliosis with scoliosis. Thus, we propose astrogliosis induced by perturbed ventricular homeostasis and associated with immune cell activation as a novel pathogenic mechanism of zebrafish scoliosis caused by cilia dysfunction.
