## Supplementary Table 3 for "ASTROGLIOSIS AND NEUROINFLAMMATION UNDERLIE SCOLIOSIS UPON CILIA DYSFUNCTION"

### Sheet: Direct Foxj1 targets in Trunk
Direct Foxj1 targets	Indirect Foxj1 targets
AK7	AK8
AK9	ARMH1
ANKEF1	CCDC40
BTBD16	CCDC65
CAPS2	CCDC87
CAPSL	CFAP161
CATIP	CFAP206
CCDC103	CFAP276
CCDC105	CFAP74
CCDC13	CFAP77
CCDC146	DAW1
CCDC162	DLEC1
CCDC170	DYNLT1
CCDC181	E2F5
CCDC83	EFHB
CCDC89	ENKD1
CFAP107	ENO4
CFAP126	FAM183A
CFAP20	FAM47E
CFAP299	GOT1L1
CFAP300	IQCG
CSPP1	IQCH
CYP27A1	LRRC23
DNAH11	MORN3
DNAH2	PACRG
DNAH5	RIBC1
DNAH6	RNF32
DNAH7	TTLL6
DNAJB13	ZMYND12
DYDC2
DZANK1
DZIP1L
EFCAB1
EFCAB6
EFHC1
EFHC2
ENKUR
FHAD1
GATD3
HYDIN
IQCA1
IQUB
KCNJ1
KIF19
KIF6
LRGUK
LRRC9
LRRIQ1
MORN2
MYCBPAP
NME5
NME9
NOTUM
OPN4
PIH1D2
PYY
RAB36
RSPH3
SAXO2
SOCS3
SPAG17
SPAG6
SSX2IP
STPG1
TBATA
TECTA
TEKT1
TEKT4
TEX47
TMEM232
TTC12
TTC29
TTLL9
UBXN11
ZBBX
ZC2HC1C
ZMYND10

### Sheet: Indirect Foxj1 targets
AK8
ARMH1
CCDC40
CCDC65
CCDC87
CFAP161
CFAP206
CFAP276
CFAP74
CFAP77
DAW1
DLEC1
DYNLT1
E2F5
EFHB
ENKD1
ENO4
FAM183A
FAM47E
GOT1L1
IQCG
IQCH
LRRC23
MORN3
PACRG
RIBC1
RNF32
TTLL6
ZMYND12
